# Fossil calibrations for molecular analyses and divergence time estimation for true crabs (Decapoda: Brachyura)

**DOI:** 10.1101/2023.04.27.537967

**Authors:** Javier Luque, Heather D. Bracken-Grissom, Javier Ortega-Hernández, Joanna M. Wolfe

## Abstract

True crabs, or Brachyura, comprise over 7,600 known species and are among the most ecologically dominant, economically significant, and popularly recognized group of extant crustaceans. There are over 3,000 fossil brachyuran species known from mid and upper Jurassic, Cretaceous, and Cenozoic deposits across the globe, many of them preserved in exquisite detail, but the origins and early evolution of true crabs remain unresolved. This uncertainty hinders the identification of the stratigraphically earliest occurrence of major brachyuran groups in the fossil record, obscuring our understanding of their phylogenetic relationships and thus the ability to estimate divergence times to answer large scale macroevolutionary questions. Here, we present 36 vetted fossil node calibration points for molecular phylogenetic analysis of crabs (one Anomura and 35 Brachyura) and reassess the earliest occurrences of several key clades based on recent fossil discoveries or re-examination of previous studies. For each calibrated node, we provide the minimum and tip maximum ages for the stratigraphically oldest fossil that can be reliably assigned to the group. Disentangling the anatomical disparity of fossil forms and their phylogenetic relationships is crucial to recognize the earliest branching members among brachyuran groups. This represents a critical first step understanding the evolution of carcinization and decarcinization in true crabs, the appearance of key adaptations, and the transition from sea to land and freshwater. The identification of reliable fossils for deep time calibrations, both as tips and nodes, is pivotal to ensure not only precise but more accurate divergence time estimations when reconstructing the crab tree of life.

**PLAIN LANGUAGE SUMMARY:** We present 36 vetted fossil calibration points for molecular phylogenetic analysis of crabs (one Anomura and 35 Brachyura) and reassess the earliest occurrences of several key groups based on recent fossil discoveries or re-examination of previous studies, together with discussions for each taxon. We also provide some general observations and recommendations on fossil age selection and stratigraphic considerations. The identification of reliable fossils for deep time calibrations, both as tips and nodes, is pivotal to ensure not only precise but more accurate divergence time estimations when reconstructing phylogenetic trees.
