## Supplementary material for "Fossil calibrations for molecular analyses and divergence time estimation for true crabs (Decapoda: Brachyura)": Table 1

### Sheet: Sheet1
Figure	Calibraton Point	Infraorder	Placement	Superfamily	Family	Genus & species	taxon author	Specimen type	Specimen #	System	Epoch	Age	Locality/Country of Origin	Museum Repository	Type of fossil	System	Epoch	Age	Soft Max (Ma)	Tip max (Ma)	Min (Ma)	Oldest fossil occurrence reported in:
2A	n/a	Meiura	Stem	Eocarcinoidea	Eocarcinidae	Ecarcinus praecursor	Withers, 1932	Holotype	NHM 18425	Jurassic	Lower	Pliensbachian	England	Natural History Museum (NHM) London, Palaeontological Department, London, England	A very complete dorsal carapace in volume, with remains of chelae, pereopods, and pleon preserved	Jurassic	Lower	Pliensbachian	191.8	191.8	184.5	Withers (1932)
2B	1	Anomura	Crown	Galatheoidea	Porcellanidae	Vibrissalana jurassica	Robins and Klompmaker, 2019	Holotype	NHMW 2007z0149/0405	Jurassic	Upper	Tithonian	Ernstbrunn, Austria	Naturhistorisches Museum Wien, Vienna, Austria	A somewhat complete dorsal carapace	Jurassic	Upper	Tithonian	191.8	152.1	145	Robins and Klompmaker (2019)
2C	2	Brachyura	Crown	Dromioidea	Dynomenidae	Graptocarcinus muiri	Stenzel, 1944	Holotype	BEG-21288 (=BEG00021288.000)	Cretaceous	Lower	Albian	San Luis Potosí, Mexico	Bureau of Economic Geology, University of Texas at Austin, USA	A large and complete dorsal carapace	Cretaceous	Lower	Albian	191.8	113	100.5	Stenzel (1944)
not figured	3	Brachyura	Crown	Dromioidea	Dromiidae	Dromiopsis gigas	Forir, 1887	Holotype	4936	Cretaceous	Upper	Cenomanian	Tournai, Belgium	Mineral collections of the Université de Liège, Belgium	A large, fragmented dorsal carapace in volume, right side	Cretaceous	Upper	Cenomanian	191.8	100.5	93.9	Forir (1887)
2D	4	Brachyura	Stem	Homoloidea	Homolidae	Doerflesia omata	Fedmann and Schweitzer, 2009	Holotype	2007z0149/0015	Jurassic	Upper	Tithonian	Ernstbrunn, Austria	Naturhistorisches Museum Wien (NHMW)	A small dorsal carapace nearly complete	Jurassic	Upper	Tithonian	191.8	152	145	Feldmann and Schweitzer (2009)
2E	5	Brachyura	Stem	Palaeocorystoidea	Palaeocorystidae	Joeranina kerri	Luque et al. 2012	Holotype	IGM p881128	Cretaceous	Lower	Aptian (upper)	Santander, Colombia	Museo Geológico José Royo y Gómez, Colombian Geological Survey	A nearly complete dorsal carapace	Cretaceous	Lower	Aptian (upper)	191.8	118	113	Luque et al. (2012)
2F	6	Brachyura	Stem	Raninoidea	Lyreididae	Marylyreidus punctatus	(Rathbun, 1935, as Notopocorystes)	Holotype		Cretaceous	Lower	Albian (upper)	Texas, USA	Non-vertebrate Paleontology, Jackson School Museum of Earth History, University of Texas at Austin	A nearly complete dorsal carapace in volume	Cretaceous	Lower	Albian (upper)	191.8	104	100.5	Rathbun (1935)
2G	7	Brachyura	Crown	Cyclodorippoidea	Cymonomidae	Cymonomus primitivus	Müller and Collins, 1991	Holotype	EK-10.1 [M.91-135]	Paleogene	Eocene	upper (Priabonian)	Budapest, Hungary	Természcttudományi Múzeum, Föld-és oslénytar, VIII Muzeum krt. 14-16, H-1088 Budapest, Hungary	A partial dorsal carapace	Paleogene	Eocene	upper (Priabonian)	191.8	37.71	33.9	Müller and Collins (1991)
3A	n/a	Brachyura	Crown	indet	Cretapsaridae	Cretapsara athanata	Luque in Luque et al. 2021	Holotype	LYAM-9	Cretaceous	Upper	Cenomanian (lower)	Kachin, Burma	Longyin Amber Museum, Xishan District, Kunming, Yunnan Province, China	A complete body (dorsal, ventral, appendicular) preserved in volume in amber	Cretaceous	Upper	Cenomanian (lower)	100.9	100.9	98.2	Luque et al. (2021)
3B	8	Brachyura	Crown	Potamoidea	Potamidae	Alontecarcinus buratoi	De Angeli and Caporiondo, 2019	Holotype	IGVR 19.38	Paleogene	Eocene	upper (Bartonian)	Vicenza, Italy	Museo di Storia Naturale di Verona, Italy	A complete dorsal carapace	Paleogene	Eocene	upper (Bartonian)	100.9	41.2	37.71	De Angeli and Caporiondo (2019)
3C	9	Brachyura	Crown	Ocypodoidea	Ocypodidae	Afruca miocenica	(Artal, 2008, as Uca).	Holotype	MGSB 68653	Neogene	Miocene	lower Middle (Langhian)	Catalonia, NE Iberian Peninsula	Museo Geológico del Seminario de Barcelona (MGSB), Catalonia, Spain.	A complete and well-preserved dorsal carapace	Neogene	Miocene	lower Middle (Langhian)	100.9	15.97	13.82	Artal (2008),
3D	10	Brachyura	Crown	Pinnotheroidea	Pinnotheridae	Pinnixa sp.	n/a (reported in Luque et al., 2017)	Specimen	UF 115397	Neogene	Miocene	upper Lower (lowermost Burdigalian)	Panama Canal, Panama	Invertebrate Paleontology collections, Florida Museum of Natural History	A complete dorsal carapace	Neogene	Miocene	upper Lower (lowermost Burdigalian)	100.9	21.68	18.7	Luque et al. (2017)
3E	11	Brachyura	Crown	Grapsoidea	Percnidae	Percnon santurbanensis	Ceccon and De Angeli, 2019	Holotype	MCV.19/02	Paleogene	Oligocene	lower (Rupelian)	Vicenza, Italy	Museo Civico "D. Dal Lago" di Valdagno (MCV), Vicenza, northern Italy	A complete dorsal carapace	Paleogene	Oligocene	lower (Rupelian)	100.9	33.9	27.82	Ceccon and De Angeli (2019)
3F	n/a	Brachyura	Crown	Grapsoidea	Percnidae	Percnon paleogenicus	De Angeli, 2023	Holotype	MCV.23/738-22.341	Paleogene	Eocene	upper (Priabonian)	Vicenza, Italy	Museo Civico "D. Dal Lago" di Valdagno (MCV), Vicenza, northern Italy	A complete dorsal carapace	Paleogene	Eocene	upper (Priabonian)	100.9	37.71	33.9	De Angeli (2023)
3G	12	Brachyura	Crown	Grapsoidea	Grapsidae	Pachygrapsus hungaricus	Müller, 1974	Holotype	HNHM 2004.163.1	Neogene	Miocene	Middle (upper Badenian)	Budapest area, Hungary	Hungarian Natural History Museum, Department of Earth Sciences and Palaeontology	A nearly complete dorsal carapace	Neogene	Miocene	Middle (upper Badenian)	100.9	13.82	12.7	Müller (1974)
3H	13	Brachyura	Crown	Grapsoidea	Varunidae	Brachynotus corallinus	Beschin, Busulini, De Angeli & Tessier, 2007	Holotype	MCZ 1794	Paleogene	Eocene	lower (Ypresian)	Vicenza, Italy	Museo di Archeologia e Scienze Naturali “G. Zannato” di Montecchio Maggiore, Vicenza, northern Italy	A nearly complete dorsal carapace	Paleogene	Eocene	lower (Ypresian)	100.9	56	47.8	Beschin et al. (2007)
3I	14	Brachyura	Crown	Grapsoidea	Gecarcinidae	Cardisoma guanhumi	Latreille, in Latreille, Le Peletier, Serville & Guérin, 1828	Specimen	NNM RGM 544 482	Quaternary	Pleistocene	Upper	Port Morant Harbour, Jamaica	NCB – Naturalis, Leiden, The Netherlands	A large and mostly complete right chela preserving the dactylus and pollex	Quaternary	Pleistocene	Upper	100.9	0.129	0.0117	Collins and Donovan (1997, 2010)
3J	15	Brachyura	Crown	Grapsoidea	Sesarmidae	indet	Serrano-Sánchez et al. 2016	Specimens	IHNFG-4969, IHNFG-4970, IHNFG-4991, IHNFG-4992, IHNFG-5555,	Neogene	Miocene	Lower (Aquitanian)	Chiapas, Mexico	Museo de Paleontología “Eliseo Palacios Aguilera” (Secretaría de Medio Ambiente e Historia Natural), Calzada de los Hombres Ilustres s/n, Tuxtla Gutiérrez, Chiapas, Mexico	Nine specimens between complete dorsal and ventral carapaces and disarticulated pereopods	Neogene	Miocene	Lower (Aquitanian)	100.9	23.03	22.8	Serrano-Sánchez et al. (2016)
4A	16	Brachyura	Crown	Pseudothelphusioidea	Pseudothelphusidae	indet	n/a (reported in Luque et al., 2019)	Specimen	indet.	Neogene	Miocene	upper Lower (middle Burdigalian)	Panama Canal, Panama	To be assigned	A complete dorsal and ventral carapace and appendages in 3D	Neogene	Miocene	upper Lower (middle Burdigalian)	100.9	18.18	17.93	Luque et al. (2019a)
4B	17	Brachyura	Crown	Trichodactyloidea	Trichodactylidae	indet	n/a (reported in Klaus et al. 2017)	Specimen	CTA 47 (1 specimen), and CTA 66 (two specimens)	Paleogene	Eocene	middle to upper (Lutetian–Bartonian/Barrancan)	Contamana, Peru	Museo de Historia Natural de la Universidad Nacional Mayor San Marcos de Lima (MUSM), Peru	A small pollex (CTA 47), and a very small dactylus and a small pollex (CTA 66)	Paleogene	Eocene	middle to upper (Lutetian–Bartonian/Barrancan)	100.9	43.44	40.94	Klaus et al. (2017)
4C	18	Brachyura	Crown	Majoidea	Mithracidae	Micippa antiqua	Beschin, De Angeli, and Checchi, 2001	Holotype	I.G. 286477	Paleogene	Oligocene	lower (Rupelian)	Vicenza, Italy	Museo Civico “G. Zannato” di Montecchio Maggiore, Vicenza, northern Italy	A complete dorsal carapace	Paleogene	Oligocene	lower (Rupelian)	100.9	33.9	27.82	Beschin et al. (2001)
4D	19	Brachyura	Stem	Portunoidea	Eogeryonidae	Eogeryon elegius	Ossó, 2021	Holotype	MGB 69151	Cretaceous	Upper	Cenomanian (upper)	Guadalajara, Spain	Museu de Geologia de Barcelona	A complete dorsal and ventral carapae in volume with cheloped associated	Cretaceous	Cenomanian	upper	100.9	97	93.9	Ossó (2016)
4E	20	Brachyura	Crown	Portunoidea	Geryonidae	Chaceon helmstedtense	(Bachmayer and Mundlos, 1968, as Coeloma ?)	Holotype	1968/773/2	Paleogene	Oligocene	lower (Rupelian)	Northwestern Germany	Mundlos collection, geological-palaeontological collections of the Natural History Museum at Vienna, Austria	A complete dorsal carapace in volume with chelipeds and legs preserved	Paleogene	Oligocene	lower (Rupelian)	97	33.9	27.82	Bachmayer and Mundlos (1968)
4F	21	Brachyura	Crown	Portunoidea	Portunidae_Thalamitinae	Lessinithalamita gioiae	De Angeli and Ceccon, 2015	Holotype	MCV14/15	Paleogene	Eocene	lower (middle-upper Ypresian)	Vicenza, Italy	Museo Civico di Valdagno, Italy	A fairly complete dorsal carapace	Paleogene	Eocene	lower (middle-upper Ypresian)	97	53.3	47.8	De Angeli and Ceccon (2015)
4G	22	Brachyura	Crown	Portunoidea	Polybiidae	Liocarcinus heintzi	Schweitzer and Feldmann, 2010	Holotype	MNHN R03778	Paleogene	Oligocene	lower (Rupelian)	Western Aquitaine, France	Muséum national d’Histoire naturelle, Paris	A well-preserved dorsal carapace	Paleogene	Oligocene	lower (Rupelian)	97	33.9	27.82	Schweitzer and Feldmann (2010a)
4H	23	Brachyura	Crown	Parthenopoidea	Parthenopidae	Aragolambrus collinsi	Ferratges, Zamora, and Aurell, 2019	Holotype	MPZ-2019/211	Paleogene	Eocene	lower (middle Ypresian/lower-middle Ilerdian)	Huesca province, Spain	Palaeontological collection of the Museo de Ciencias Naturales de la Universidad de Zaragoza	A nearly complete dorsal carapace with chelipeds associated	Paleogene	Eocene	lower (middle Ypresian/lower-middle Ilerdian)	100.9	57.1	53.02	Ferratges et al. (2019)
4I,J	24	Brachyura	Crown	Calappoidea	Calappidae	Calappa zinsmeisteri	Feldmann and Wilson, 1988	Holotype	USNM 404877	Paleogene	Eocene	upper	Seymour Island, Antarctica	Smithsonian Institution, National Museum of Natura History (NMHN), USA	Claws only	Paleogene	Eocene	upper	100.9	41.2	33.9	Feldmann and Wilson (1988)
4K	25	Brachyura	Crown	Cancroidea	Cancridae	Anatolikos undecimspinosus	Schweitzer et al. 2006	Holotype	MHN-UABCS/Ba12-9	Paleogene	Eocene	middle	Baja California Sur, Mexico	Museo de Historia Natural, Universidad Autónoma de Baja California Sur, La Paz, Baja California Sur, México (MHN-UABCS)	A partially preserved dorsal left carapae	Paleogene	Eocene	middle	100.9	56	41.2	Schweitzer et al. (2006)
5A	26	Brachyura	Crown	Dorippoidea	indet	Bartethusa hepatica	Quayle and Collins. 1981	Holotype	BM In.61704	Paleogene	Eocene	lower (Ypresian)	Isle of Wight, England	Palaeontological Department, London's Natural History Museum (formerly British Museum (Natural History)), England	A well-preserved dorsal carapace	Paleogene	Eocene	lower (Ypresian)	100.9	41.2	37.71	Quayle and Collins (1981)
5B	27	Brachyura	Crown	Leucosioidea	Leucosiidae	Typilobus alponensis	Beschin, De Angeli, and Zorzin, 2009	Holotype	IGVR78539	Paleogene	Eocene	lower (Ypresian)	Verona, Italy	Museo di Storia Naturale di Verona	A complete dorsal carapace in volume	Paleogene	Eocene	lower (Ypresian)	100.9	56	47.8	Beschin et al. (2009)
5C	28	Brachyura	Crown	Goneplacoidea	Euryplacidae	Chirinocarcinus wichmanni	(Feldmann et al., 1995, as ?Glyphithyreus)	Holotype	GHUNLPam 70 15	Paleogene	Paleocene	lower (Danian)	Neuquén Province, Argentina	Geology Collections at National University of La Pampa, Santa Rosa, La Pampa, Argentina	A nearly complete dorsal carapace	Paleogene	Paleocene	lower (Danian)	100.9	66	61.6	Feldmann et al. (1995)
5D,E	29	Brachyura	Crown	Eriphioidea	Eriphiidae	Eriphia verrucosa	(Forskål, 1775) (reported in Betancort et al. 2014)	Specimen	indet.	Neogene	Miocene	Upper (Messinian?)	Islas Canarias, Spain	Palaeontology Laboratory of the Universidad de Las Palmas de Gran Canaria (ULPGC-Pal), Spain	A single left cheliped fragment with palm and pollex	Neogene	Miocene	Upper (Messinian?)	100.9	9.3	4.1	Betancort et al. (2014)
5F	n/a	Brachyura	Crown	Eriphioidea	Eriphiidae	Eriphia cocchi	Ristori, 1886	Specimen	indet.	Neogene	Pliocene	Lower (Zanclean–Piacentian)	Italy	indet.	A complete dorsivebtral carapace in volume, with chelipeds and pereopod remains	Neogene	Pliocene	Lower (Zanclean–Piacentian)	100.9	3.6	5.33	Ristori (1886)
5G	30	Brachyura	Crown	Trapezioidea	Trapeziidae	Archaeotetra lessinea	De Angeli and Ceccon, 2013	Holotype	MCV 12/05-I.G.360311	Paleogene	Eocene	lower (middle-upper Ypresian)	Monte Magré, Lessini Mounts, Italy	Museo Civico “D. Dal Lago” of Valdagno (Vicenza) (MCV)	A complete dorsal carapace	Paleogene	Eocene	lower (middle-upper Ypresian)	100.9	53.3	47.8	De Angeli and Ceccon (2013)
5H	31	Brachyura	Crown	Eriphioidea	Oziidae	Ozius collinsi	Karasawa, 1992	Holotype	MFM39001	Neogene	Miocene	lowermost Middle	Okayama Prefecture, Japan	Mizunami Fossil Museum (Yamanouchi, Mizunami, Japan)	A complete dorsal carapace	Neogene	Miocene	lowermost Middle	100.9	15.97	13.82	Karasawa (1992)
5I	32	Brachyura	Crown	Pilumnoidea	Pilumnidae	Glabropilumnus trispinosus	Beschin, Busulini, and Tessier in Beschin et al., 2016	Holotype	VR 94508	Paleogene	Eocene	lower (Ypresian)	Verona, Italy	Museo di Storia naturale di Verona	A complete dorsal carapace in volume	Paleogene	Eocene	lower (Ypresian)	100.9	56	47.8	Beschin et al. (2016a)
5J	33	Brachyura	Crown	Goneplacoidea	Goneplacidae	Carcinoplax temikoensis	Feldmann and Maxwell, 1990	Holotype	AR 1943	Paleogene	Eocene	upper (Kaiatan or Runangan)	Westland, New Zealand	New Zealand Geological Survey, Lower Hutt, New Zealand	A complete dorsal carapace and a cheliped	Paleogene	Eocene	upper (Kaiatan or Runangan)	100.9	39.1	34.6	Feldmann and Maxwell (1990)
5K	34	Brachyura	Crown	Xanthoidea	Pseudorhombilidae	Pseudorhombila patagonica	Glaessner, 1933	Holotype	In. 28031	Neogene	Miocene	indet.	Santa Cruz Province, Argentina	Collections of the British Museum	A complete dorsal carapace	Neogene	Miocene	indet.	100.9	23.03	5.33	Glaessner (1933)
5L	35	Brachyura	Crown	Xanthoidea	Panopeidae	Panopeus incisus	Beschin, Busulini, De Angeli, and Tessier, 2007	Holotype	MCZ 2009	Paleogene	Eocene	lower (Ypresian)	Vicenza, Italy	Museo di Archeologia e Scienze Naturali “G. Zannato” di Montecchio Maggiore, Vicenza, northern Italy	A nearly complete dorsal carapace	Paleogene	Eocene	lower (Ypresian)	100.9	56	47.8	Beschin et al. (2007)
5M	36	Brachyura	Crown	Xanthoidea	Xanthidae	Phlyctenodes edwardsi	Beschin, Busulini, Tessier, and Zorzin, 2016	Holotype	VR 94284	Paleogene	Eocene	lower (Ypresian)	Verona, Italy	Museo di Storia naturale di Verona	A complete dorsal carapace	Paleogene	Eocene	lower (Ypresian)	100.9	56	47.8	Beschin et al. (2016a)
